# Screening in serum-derived medium reveals differential response to compounds targeting metabolism

**DOI:** 10.1101/2023.02.25.529972

**Authors:** Keene L. Abbott, Ahmed Ali, Dominick Casalena, Brian T. Do, Raphael Ferreira, Jaime H. Cheah, Christian K. Soule, Amy Deik, Tenzin Kunchok, Daniel R. Schmidt, Steffen Renner, Sophie E. Honeder, Michelle Wu, Sze Ham Chan, Tenzin Tseyang, Daniel Greaves, Peggy P. Hsu, Christopher W. Ng, Chelsea J. Zhang, Ali Farsidjani, Iva Monique T. Gramatikov, Nicholas J. Matheson, Caroline A. Lewis, Clary B. Clish, Matthew G. Rees, Jennifer A. Roth, Lesley Mathews Griner, Alexander Muir, Douglas S. Auld, Matthew G. Vander Heiden

## Abstract

A challenge for screening new candidate drugs to treat cancer is that efficacy in cell culture models is not always predictive of efficacy in patients. One limitation of standard cell culture is a reliance on non-physiological nutrient levels to propagate cells. Which nutrients are available can influence how cancer cells use metabolism to proliferate and impact sensitivity to some drugs, but a general assessment of how physiological nutrients affect cancer cell response to small molecule therapies is lacking. To enable screening of compounds to determine how the nutrient environment impacts drug efficacy, we developed a serum-derived culture medium that supports the proliferation of diverse cancer cell lines and is amenable to high-throughput screening. We used this system to screen several small molecule libraries and found that compounds targeting metabolic enzymes were enriched as having differential efficacy in standard compared to serum-derived medium. We exploited the differences in nutrient levels between each medium to understand why medium conditions affected the response of cells to some compounds, illustrating how this approach can be used to screen potential therapeutics and understand how their efficacy is modified by available nutrients.
