## Supplemental Tables for "Screening in serum-derived medium reveals differential response to compounds targeting metabolism": Table S2_PRISM barcode counts.xlsx

### Sheet: Sheet1
Cell Line	Tissue	RPMI log2FC	ftABS log2FC
A101D_SKIN	Skin	-0.0292055	0.675504
A172_CENTRAL_NERVOUS_SYSTEM	Central nervous system	0.0467601	1.06415
A2058_SKIN	Skin	-0.0136901	0.509604
A2780_OVARY	Ovary	-0.0653083	-1.89136
A375_SKIN	Skin	0.0623441	-0.323348
A549_LUNG	Lung	0.0210951	-0.174686
A673_BONE	Bone	0.0287874	0.876243
A704_KIDNEY	Kidney	0.233892	0.991222
ABC1_LUNG	Lung	-0.0123366	0.581421
ACCMESO1_PLEURA	Pleura	-0.0479404	-0.662828
ACHN_KIDNEY	Kidney	-0.0709455	0.862119
AGS_STOMACH	Stomach	0.0264818	-4.7644
AN3CA_ENDOMETRIUM	Endometrium	0.0266661	-0.736089
ASPC1_PANCREAS	Pancreas	-0.0239323	1.15877
BC3C_URINARY_TRACT	Urinary tract	0.00457998	-0.587369
BCPAP_THYROID	Thyroid	0.062348	-0.281602
BECKER_CENTRAL_NERVOUS_SYSTEM	Central nervous system	-0.101936	0.222921
BEN_LUNG	Lung	-0.0429706	-2.66507
BFTC905_URINARY_TRACT	Urinary tract	0.339419	1.09132
BFTC909_KIDNEY	Kidney	-0.0544204	-0.0965655
BHT101_THYROID	Thyroid	0.427021	0.990679
BICR16_UPPER_AERODIGESTIVE_TRACT	Upper aerodigestive tract	-0.0726736	0.316965
BICR31_UPPER_AERODIGESTIVE_TRACT	Upper aerodigestive tract	-0.100643	1.75271
BICR56_UPPER_AERODIGESTIVE_TRACT	Upper aerodigestive tract	0.33224	1.54701
BICR6_UPPER_AERODIGESTIVE_TRACT	Upper aerodigestive tract	0.262897	0.758002
BT474_BREAST	Breast	0.0330995	0.806736
BT549_BREAST	Breast	-0.00762004	-0.370841
BXPC3_PANCREAS	Pancreas	-0.0174294	1.20029
CADOES1_BONE	Bone	0.0543323	-0.972808
CAKI1_KIDNEY	Kidney	0.0222343	0.629711
CAL120_BREAST	Breast	0.000986934	-0.0790953
CAL12T_LUNG	Lung	0.0280358	-0.813234
CAL27_UPPER_AERODIGESTIVE_TRACT	Upper aerodigestive tract	0.000854533	0.466269
CAL29_URINARY_TRACT	Urinary tract	-0.0398007	0.665662
CAL51_BREAST	Breast	0.0203395	1.14217
CAL54_KIDNEY	Kidney	0.172393	0.948424
CAL62_THYROID	Thyroid	-0.117322	-0.32305
CAL78_BONE	Bone	0.090901	1.46956
CALU1_LUNG	Lung	0.0964963	0.547301
CALU6_LUNG	Lung	0.134205	0.097479
CAMA1_BREAST	Breast	0.179576	0.651596
CAOV3_OVARY	Ovary	0.0794536	1.27743
CAPAN2_PANCREAS	Pancreas	-0.0403672	1.44054
CCFSTTG1_CENTRAL_NERVOUS_SYSTEM	Central nervous system	-0.120244	0.907481
CFPAC1_PANCREAS	Pancreas	-0.0318764	0.498783
CHL1_SKIN	Skin	-0.0308291	-0.236071
CJM_SKIN	Skin	-0.0708683	0.883864
CL34_LARGE_INTESTINE	Large intestine	-0.0354449	0.352566
COLO668_LUNG	Lung	0.167762	0.646241
COLO679_SKIN	Skin	0.501962	2.12286
COLO680N_OESOPHAGUS	Oesophagus	0.0409185	1.29705
COLO741_SKIN	Skin	0.0489658	1.02952
COLO783_SKIN	Skin	0.0577226	0.738844
COLO792_SKIN	Skin	0.382497	0.732123
COLO800_SKIN	Skin	-0.00643323	0.489772
CORL105_LUNG	Lung	0.215719	1.12126
CORL23_LUNG	Lung	-0.0509321	-0.524723
COV362_OVARY	Ovary	-0.0593752	1.09142
COV434_OVARY	Ovary	0.056056	-0.649552
DANG_PANCREAS	Pancreas	-0.0117665	0.184878
DAOY_CENTRAL_NERVOUS_SYSTEM	Central nervous system	0.0809313	0.467613
DBTRG05MG_CENTRAL_NERVOUS_SYSTEM	Central nervous system	0.00570014	-0.816948
DETROIT562_UPPER_AERODIGESTIVE_TRACT	Upper aerodigestive tract	0.0589792	0.568141
DKMG_CENTRAL_NERVOUS_SYSTEM	Central nervous system	0.257794	0.892756
DMS273_LUNG	Lung	0.00570708	-0.510578
DU145_PROSTATE	Prostate	0.029279	-0.115077
DV90_LUNG	Lung	0.0937573	0.597824
EBC1_LUNG	Lung	0.111261	0.42934
ECGI10_OESOPHAGUS	Oesophagus	-0.0279916	0.776057
EFM192A_BREAST	Breast	-0.0379056	0.489938
EFO21_OVARY	Ovary	-0.201228	0.102274
EFO27_OVARY	Ovary	0.0101852	0.0485686
EN_ENDOMETRIUM	Endometrium	0.041984	0.168385
ES2_OVARY	Ovary	0.027004	-1.42948
ESS1_ENDOMETRIUM	Endometrium	0.212031	1.35708
EWS502_BONE	Bone	0.0927073	0.14724
FADU_UPPER_AERODIGESTIVE_TRACT	Upper aerodigestive tract	0.144088	-0.494744
FTC133_THYROID	Thyroid	-0.0802679	1.46599
FTC238_THYROID	Thyroid	-0.165959	-1.23347
G292CLONEA141B1_BONE	Bone	0.0534603	2.22296
G361_SKIN	Skin	0.112319	-0.347301
G401_SOFT_TISSUE	Soft tissue	0.118079	-0.607976
G402_SOFT_TISSUE	Soft tissue	0.00803492	-1.83857
GAMG_CENTRAL_NERVOUS_SYSTEM	Central nervous system	-0.0611098	-0.336202
GB1_CENTRAL_NERVOUS_SYSTEM	Central nervous system	0.0154808	0.126366
GCIY_STOMACH	Stomach	0.0131757	-1.02004
GCT_SOFT_TISSUE	Soft tissue	-0.0619582	1.17396
GI1_CENTRAL_NERVOUS_SYSTEM	Central nervous system	-0.0128543	-0.471412
GOS3_CENTRAL_NERVOUS_SYSTEM	Central nervous system	0.0328351	0.784471
GP2D_LARGE_INTESTINE	Large intestine	0.0464637	0.446474
H4_CENTRAL_NERVOUS_SYSTEM	Central nervous system	0.0310235	0.869205
HA1E_KIDNEY	Kidney	-0.0806608	0.996042
HARA_LUNG	Lung	-0.084481	1.88558
HCC1143_BREAST	Breast	-0.044608	-0.875054
HCC1195_LUNG	Lung	0.15268	0.283379
HCC1359_LUNG	Lung	0.0672277	0.0297173
HCC1419_BREAST	Breast	0.29538	1.11307
HCC1428_BREAST	Breast	0.0927592	0.751741
HCC1438_LUNG	Lung	0.0226066	-0.277159
HCC15_LUNG	Lung	0.0178386	0.505325
HCC1806_BREAST	Breast	-0.0363651	0.762196
HCC1937_BREAST	Breast	0.250228	0.755936
HCC38_BREAST	Breast	-0.0235229	0.687126
HCC4006_LUNG	Lung	0.0395225	0.402952
HCC44_LUNG	Lung	-0.0416876	0.876518
HCC515_LUNG	Lung	0.06631	0.0857969
HCC56_LARGE_INTESTINE	Large intestine	0.0981193	-1.1998
HCC78_LUNG	Lung	0.0124384	0.270391
HCC827_LUNG	Lung	-0.079386	-0.727138
HCC95_LUNG	Lung	0.00855721	0.232938
HCT116_LARGE_INTESTINE	Large intestine	-0.0598068	-0.378588
HCT15_LARGE_INTESTINE	Large intestine	0.0229207	-0.666863
HDQP1_BREAST	Breast	0.0678652	0.281295
HEC108_ENDOMETRIUM	Endometrium	-0.018214	0.197749
HEC151_ENDOMETRIUM	Endometrium	0.0406817	-0.282028
HEC1A_ENDOMETRIUM	Endometrium	-0.0191238	0.930656
HEC1B_ENDOMETRIUM	Endometrium	0.0840012	-0.276009
HEC251_ENDOMETRIUM	Endometrium	0.053773	0.438167
HEC265_ENDOMETRIUM	Endometrium	0.0067529	0.174012
HEC59_ENDOMETRIUM	Endometrium	0.0844162	0.700523
HEC6_ENDOMETRIUM	Endometrium	0.139791	1.19128
HEP3B217_LIVER	Liver	0.0820139	-1.70097
HEYA8_OVARY	Ovary	0.0085545	-1.03549
HGC27_STOMACH	Stomach	0.0723148	-0.112954
HLF_LIVER	Liver	0.249952	0.423021
HMC18_BREAST	Breast	0.0325211	-0.545825
HOS_BONE	Bone	-0.139466	0.0381093
HPAC_PANCREAS	Pancreas	-0.229446	0.728964
HS294T_SKIN	Skin	0.0284217	0.931483
HS729_SOFT_TISSUE	Soft tissue	0.00389218	0.365619
HS766T_PANCREAS	Pancreas	-0.108092	0.491749
HS852T_SKIN	Skin	0.0146451	0.509413
HS939T_SKIN	Skin	-0.0439325	0.220767
HS944T_SKIN	Skin	-0.0338517	0.702665
HSC2_UPPER_AERODIGESTIVE_TRACT	Upper aerodigestive tract	-0.224434	0.288833
HSC3_UPPER_AERODIGESTIVE_TRACT	Upper aerodigestive tract	0.0425868	1.09352
HT1080_SOFT_TISSUE	Soft tissue	0.110747	-0.401858
HT1376_URINARY_TRACT	Urinary tract	0.0106472	0.30005
HT144_SKIN	Skin	0.139947	1.15369
HT29_LARGE_INTESTINE	Large intestine	-0.0211672	0.495299
HT55_LARGE_INTESTINE	Large intestine	0.151832	-0.113624
HUCCT1_BILIARY_TRACT	Biliary tract	-0.0229082	0.427256
HUH28_BILIARY_TRACT	Biliary tract	0.11043	-0.395748
HUH6_LIVER	Liver	0.148542	0.210125
HUH7_LIVER	Liver	-0.0333196	-0.435961
HUPT3_PANCREAS	Pancreas	-0.159221	0.738541
IALM_LUNG	Lung	0.228993	1.18464
IGR1_SKIN	Skin	0.160864	-0.282574
IGR37_SKIN	Skin	0.267767	0.681266
IGROV1_OVARY	Ovary	0.0744636	-0.563964
IM95_STOMACH	Stomach	-0.00964133	-1.48083
IPC298_SKIN	Skin	-0.0397545	1.10968
ISHIKAWAHERAKLIO02ER_ENDOMETRIUM	Endometrium	-0.0218643	-0.265366
ISTMES1_PLEURA	Pleura	1.24879	2.73471
ISTMES2_PLEURA	Pleura	-0.145975	1.79012
J82_URINARY_TRACT	Urinary tract	0.125401	0.343598
JHH1_LIVER	Liver	-0.0750384	-0.512754
JHH4_LIVER	Liver	0.0087656	-1.41955
JHH5_LIVER	Liver	0.0673141	-0.710724
JHH6_LIVER	Liver	0.0137731	-0.16267
JHH7_LIVER	Liver	-0.0031687	-1.33253
JHOC5_OVARY	Ovary	0.00906065	-0.134267
JHOM1_OVARY	Ovary	0.0963366	1.69462
JHOS2_OVARY	Ovary	0.0871784	0.291349
JHUEM2_ENDOMETRIUM	Endometrium	0.0405389	0.468953
JIMT1_BREAST	Breast	-0.078916	0.47506
JMSU1_URINARY_TRACT	Urinary tract	-0.00917128	0.255632
K029AX_SKIN	Skin	0.150002	0.780393
KALS1_CENTRAL_NERVOUS_SYSTEM	Central nervous system	-0.059312	1.66905
KELLY_AUTONOMIC_GANGLIA	Autonomic ganglia	0.0854797	0.586158
KMBC2_URINARY_TRACT	Urinary tract	0.0408488	-10.915
KMRC1_KIDNEY	Kidney	0.0143955	0.893921
KMRC20_KIDNEY	Kidney	0.00431087	0.811052
KMRC3_KIDNEY	Kidney	-0.250358	1.10294
KNS42_CENTRAL_NERVOUS_SYSTEM	Central nervous system	-0.112695	0.0216289
KNS60_CENTRAL_NERVOUS_SYSTEM	Central nervous system	-0.146103	0.245608
KNS62_LUNG	Lung	0.00497427	0.100489
KNS81_CENTRAL_NERVOUS_SYSTEM	Central nervous system	-0.151832	0.128297
KP2_PANCREAS	Pancreas	0.0871532	0.564139
KP3_PANCREAS	Pancreas	0.0515807	1.07069
KP4_PANCREAS	Pancreas	0.0386654	-0.167371
KU1919_URINARY_TRACT	Urinary tract	-0.00353262	-0.470215
KURAMOCHI_OVARY	Ovary	-0.0197735	0.912194
KYSE140_OESOPHAGUS	Oesophagus	0.0062441	-0.817794
KYSE150_OESOPHAGUS	Oesophagus	0.0130333	-0.567623
KYSE180_OESOPHAGUS	Oesophagus	0.020927	-0.565942
KYSE270_OESOPHAGUS	Oesophagus	0.021969	-0.083876
KYSE30_OESOPHAGUS	Oesophagus	-0.0652345	-2.30155
KYSE410_OESOPHAGUS	Oesophagus	-0.0316528	0.624274
KYSE510_OESOPHAGUS	Oesophagus	-0.107503	-1.06275
KYSE520_OESOPHAGUS	Oesophagus	0.0642843	0.331748
KYSE70_OESOPHAGUS	Oesophagus	-0.0360605	-0.321313
L33_PANCREAS	Pancreas	0.262047	-0.181639
LC1SQSF_LUNG	Lung	-0.0446056	0.446875
LCLC103H_LUNG	Lung	0.19809	-0.740385
LI7_LIVER	Liver	0.149581	-0.48484
LK2_LUNG	Lung	-0.0546887	0.161878
LMSU_STOMACH	Stomach	0.0527836	0.511415
LN18_CENTRAL_NERVOUS_SYSTEM	Central nervous system	0.0858289	0.372814
LN229_CENTRAL_NERVOUS_SYSTEM	Central nervous system	-0.108438	0.757251
LNCAPCLONEFGC_PROSTATE	Prostate	0.221121	-3.26825
LOUNH91_LUNG	Lung	0.18629	0.05252
LOVO_LARGE_INTESTINE	Large intestine	-0.114953	-0.850119
LOXIMVI_SKIN	Skin	-0.0360002	0.879526
LS1034_LARGE_INTESTINE	Large intestine	0.131058	0.303656
LS180_LARGE_INTESTINE	Large intestine	0.00685059	-0.553758
LS411N_LARGE_INTESTINE	Large intestine	0.0652685	-0.385654
LS513_LARGE_INTESTINE	Large intestine	-0.145284	-1.42806
LU99_LUNG	Lung	-0.0764759	0.480974
LUDLU1_LUNG	Lung	0.0193034	0.542277
LXF289_LUNG	Lung	0.0742362	0.566765
MALME3M_SKIN	Skin	-0.120729	1.22303
MCAS_OVARY	Ovary	0.0922202	-0.125945
MCF7_BREAST	Breast	0.091401	0.252989
MDAMB175VII_BREAST	Breast	0.13643	1.17058
MDAMB231_BREAST	Breast	-0.0518295	0.852813
MDAMB435S_SKIN	Skin	0.156566	0.0174579
MDAMB436_BREAST	Breast	0.170779	0.0776503
MDAMB468_BREAST	Breast	-0.0946075	0.00950492
MELHO_SKIN	Skin	0.0726382	0.656982
MELJUSO_SKIN	Skin	-0.0453642	1.10551
MESSA_SOFT_TISSUE	Soft tissue	-0.00321661	-0.156897
MEWO_SKIN	Skin	0.072518	0.385019
MFE280_ENDOMETRIUM	Endometrium	0.0942107	0.590446
MFE296_ENDOMETRIUM	Endometrium	0.0131473	-1.02084
MFE319_ENDOMETRIUM	Endometrium	-0.000495465	0.450149
MG63_BONE	Bone	-0.0077595	0.654807
MHHES1_BONE	Bone	0.00666652	-0.177927
MIAPACA2_PANCREAS	Pancreas	-0.0103138	-1.05047
MKN1_STOMACH	Stomach	0.142787	-0.301516
MKN45_STOMACH	Stomach	0.0258814	-0.228111
MKN7_STOMACH	Stomach	-0.0656147	0.204937
MKN74_STOMACH	Stomach	0.0585655	1.79798
MON_SOFT_TISSUE	Soft tissue	-0.115947	-0.505482
MPP89_PLEURA	Pleura	0.0927105	1.53467
MSTO211H_PLEURA	Pleura	0.126688	0.15354
NB1_AUTONOMIC_GANGLIA	Autonomic ganglia	0.089546	-0.182951
NCIH1048_LUNG	Lung	0.162487	0.669168
NCIH1299_LUNG	Lung	0.0129	-0.311327
NCIH1339_LUNG	Lung	-0.0304621	0.856659
NCIH1355_LUNG	Lung	-0.0872946	1.12459
NCIH1373_LUNG	Lung	0.0292591	0.746852
NCIH1435_LUNG	Lung	-0.09471	-0.398026
NCIH1437_LUNG	Lung	-0.00251132	-0.162159
NCIH1563_LUNG	Lung	-0.0714944	0.533583
NCIH1568_LUNG	Lung	0.0678916	1.07887
NCIH1573_LUNG	Lung	0.0997411	-0.188865
NCIH1581_LUNG	Lung	0.371925	-0.0559893
NCIH1623_LUNG	Lung	0.458637	1.97556
NCIH1648_LUNG	Lung	-0.161896	-0.152896
NCIH1650_LUNG	Lung	-0.0667149	0.741736
NCIH1651_LUNG	Lung	0.394792	1.14697
NCIH1693_LUNG	Lung	0.077954	0.463747
NCIH1703_LUNG	Lung	-0.0426851	0.579644
NCIH1792_LUNG	Lung	-0.0210654	0.648587
NCIH1793_LUNG	Lung	-0.0209917	0.870474
NCIH1838_LUNG	Lung	0.194593	-0.0283895
NCIH1915_LUNG	Lung	0.0551787	0.243344
NCIH1944_LUNG	Lung	0.028632	0.854774
NCIH1975_LUNG	Lung	-0.0104968	0.268225
NCIH2009_LUNG	Lung	0.0911861	0.705841
NCIH2023_LUNG	Lung	0.0364805	-0.207332
NCIH2030_LUNG	Lung	-0.663205	2.66244
NCIH2052_PLEURA	Pleura	0.0627387	0.590398
NCIH2077_LUNG	Lung	0.142696	0.205254
NCIH2087_LUNG	Lung	-0.0566085	-0.081931
NCIH2110_LUNG	Lung	-0.131322	0.9271
NCIH2122_LUNG	Lung	-0.0129316	0.843315
NCIH2126_LUNG	Lung	0.0482322	1.2528
NCIH2170_LUNG	Lung	0.212045	1.0646
NCIH2172_LUNG	Lung	-0.00625561	0.515987
NCIH2228_LUNG	Lung	-0.128054	0.889098
NCIH226_LUNG	Lung	-0.292178	1.61473
NCIH23_LUNG	Lung	0.0726194	1.1445
NCIH2347_LUNG	Lung	0.032963	0.0473032
NCIH2444_LUNG	Lung	-0.134925	-1.1456
NCIH2452_PLEURA	Pleura	0.0658318	0.622234
NCIH28_PLEURA	Pleura	0.239792	-0.125436
NCIH292_LUNG	Lung	0.0703659	0.551821
NCIH322_LUNG	Lung	0.0065852	0.208749
NCIH358_LUNG	Lung	0.00640295	0.508795
NCIH446_LUNG	Lung	-0.019918	0.123749
NCIH460_LUNG	Lung	0.0471368	-1.09836
NCIH520_LUNG	Lung	-0.00898064	0.431207
NCIH522_LUNG	Lung	0.0189395	0.931587
NCIH596_LUNG	Lung	0.0624343	0.30334
NCIH650_LUNG	Lung	0.0271993	0.218677
NCIH661_LUNG	Lung	0.274834	-0.176248
NCIH727_LUNG	Lung	0.160099	-0.457171
NCIH747_LARGE_INTESTINE	Large intestine	-0.0983332	0.0391352
NCIH838_LUNG	Lung	-0.00577633	-0.111661
NCIH841_LUNG	Lung	-0.0449745	-1.80982
NCIN87_STOMACH	Stomach	0.15387	0.856416
NUGC3_STOMACH	Stomach	-0.0661716	0.845888
NUGC4_STOMACH	Stomach	-0.00049684	-8.92203
OAW42_OVARY	Ovary	-0.0184513	-0.268516
OC314_OVARY	Ovary	0.0945157	-0.426033
OC316_OVARY	Ovary	0.000316131	-0.460937
OE19_OESOPHAGUS	Oesophagus	0.115533	-1.26029
OE21_OESOPHAGUS	Oesophagus	0.264749	0.738692
OE33_OESOPHAGUS	Oesophagus	-0.119358	-0.313246
ONCODG1_OVARY	Ovary	0.057514	0.0774005
ONS76_CENTRAL_NERVOUS_SYSTEM	Central nervous system	0.229084	0.436989
OSRC2_KIDNEY	Kidney	0.0702359	0.384508
OUMS23_LARGE_INTESTINE	Large intestine	0.108932	-0.501108
OV56_OVARY	Ovary	0.0262395	-0.202169
OV7_OVARY	Ovary	0.00894791	0.882838
OVCAR8_OVARY	Ovary	0.151034	0.393879
OVISE_OVARY	Ovary	-0.0772665	-0.0462264
OVK18_OVARY	Ovary	0.067808	-1.0102
OVTOKO_OVARY	Ovary	0.165217	0.560904
PANC0203_PANCREAS	Pancreas	0.0778203	1.16973
PANC0327_PANCREAS	Pancreas	-0.00278856	0.580758
PANC0403_PANCREAS	Pancreas	0.0317154	0.326294
PANC0813_PANCREAS	Pancreas	-0.090478	0.302724
PANC1_PANCREAS	Pancreas	0.0813167	0.658344
PANC1005_PANCREAS	Pancreas	0.114293	0.547707
PATU8902_PANCREAS	Pancreas	-0.0103672	0.646159
PATU8988S_PANCREAS	Pancreas	0.0262862	-1.99634
PATU8988T_PANCREAS	Pancreas	0.0186243	-0.0868429
PC14_LUNG	Lung	-0.115886	-0.270598
PC3_PROSTATE	Prostate	0.0883043	-0.462773
PECAPJ15_UPPER_AERODIGESTIVE_TRACT	Upper aerodigestive tract	-0.0649641	0.00176312
PECAPJ41CLONED2_UPPER_AERODIGESTIVE_TRACT	Upper aerodigestive tract	0.00491813	0.157794
PECAPJ49_UPPER_AERODIGESTIVE_TRACT	Upper aerodigestive tract	0.105102	0.48751
PK1_PANCREAS	Pancreas	-0.0339211	0.623098
PK45H_PANCREAS	Pancreas	0.0243642	0.705069
PK59_PANCREAS	Pancreas	0.131008	1.01169
PLCPRF5_LIVER	Liver	-0.22773	-0.984784
PSN1_PANCREAS	Pancreas	-0.00641379	-0.552706
QGP1_PANCREAS	Pancreas	-0.0231629	0.270257
RCC10RGB_KIDNEY	Kidney	-0.0372341	1.04621
RCM1_LARGE_INTESTINE	Large intestine	-0.0894491	-0.0309426
RD_SOFT_TISSUE	Soft tissue	0.0249071	0.950894
RERFLCAD1_LUNG	Lung	0.165065	-0.317173
RERFLCAD2_LUNG	Lung	0.155407	0.866571
RERFLCAI_LUNG	Lung	-0.0291714	0.381371
RERFLCKJ_LUNG	Lung	-0.100394	0.789286
RERFLCMS_LUNG	Lung	-0.0753923	-1.03512
RH30_SOFT_TISSUE	Soft tissue	0.0833371	-0.139409
RKN_SOFT_TISSUE	Soft tissue	-0.0421115	0.737312
RKO_LARGE_INTESTINE	Large intestine	-0.029496	-0.36452
RL952_ENDOMETRIUM	Endometrium	-0.013864	-0.871194
RMGI_OVARY	Ovary	0.0509458	-0.0422318
RMUGS_OVARY	Ovary	0.051939	1.1418
RT112_URINARY_TRACT	Urinary tract	0.0242043	0.174963
RT4_URINARY_TRACT	Urinary tract	0.125974	0.785965
RVH421_SKIN	Skin	-0.428038	1.11987
S117_THYROID	Thyroid	-0.0121096	0.168352
SBC5_LUNG	Lung	-0.0753475	-0.951903
SCABER_URINARY_TRACT	Urinary tract	0.020791	0.399267
SCC25_UPPER_AERODIGESTIVE_TRACT	Upper aerodigestive tract	0.715904	0.805625
SF126_CENTRAL_NERVOUS_SYSTEM	Central nervous system	0.0143773	0.97889
SF295_CENTRAL_NERVOUS_SYSTEM	Central nervous system	-0.0700752	1.38858
SF539_CENTRAL_NERVOUS_SYSTEM	Central nervous system	0.0559254	0.411148
SH10TC_STOMACH	Stomach	-0.0590603	0.812092
SH4_SKIN	Skin	-0.0675436	0.448189
SIMA_AUTONOMIC_GANGLIA	Autonomic ganglia	-0.0100987	0.674856
SJSA1_BONE	Bone	-0.109147	0.181689
SKES1_BONE	Bone	0.118421	-0.823436
SKHEP1_LIVER	Liver	-0.0779153	-1.12437
SKLU1_LUNG	Lung	-0.0140939	1.10782
SKMEL2_SKIN	Skin	0.048674	0.968482
SKMEL24_SKIN	Skin	0.193214	0.447976
SKMEL3_SKIN	Skin	0.132075	1.01863
SKMEL30_SKIN	Skin	-0.0155535	1.16245
SKMEL5_SKIN	Skin	0.232118	0.962534
SKMES1_LUNG	Lung	0.0211811	0.982077
SKNAS_AUTONOMIC_GANGLIA	Autonomic ganglia	0.196401	0.988832
SKNBE2_AUTONOMIC_GANGLIA	Autonomic ganglia	0.723765	0.697398
SKNEP1_BONE	Bone	0.0178005	0.980115
SKOV3_OVARY	Ovary	0.00503955	1.3242
SKUT1_SOFT_TISSUE	Soft tissue	-0.0393222	-0.0142497
SNB75_CENTRAL_NERVOUS_SYSTEM	Central nervous system	-0.0916503	0.927632
SNGM_ENDOMETRIUM	Endometrium	0.0785625	0.341054
SNU1041_UPPER_AERODIGESTIVE_TRACT	Upper aerodigestive tract	-0.0816878	0.746779
SNU1066_UPPER_AERODIGESTIVE_TRACT	Upper aerodigestive tract	0.0598302	0.334784
SNU1076_UPPER_AERODIGESTIVE_TRACT	Upper aerodigestive tract	-0.0271558	0.306178
SNU1077_ENDOMETRIUM	Endometrium	-0.0138884	0.732563
SNU1079_BILIARY_TRACT	Biliary tract	0.124313	0.512422
SNU1105_CENTRAL_NERVOUS_SYSTEM	Central nervous system	0.23935	0.26221
SNU1196_BILIARY_TRACT	Biliary tract	-0.0149804	1.30973
SNU1214_UPPER_AERODIGESTIVE_TRACT	Upper aerodigestive tract	-0.0775211	0.14679
SNU213_PANCREAS	Pancreas	0.00414539	0.384354
SNU245_BILIARY_TRACT	Biliary tract	-0.0214	-1.42312
SNU308_BILIARY_TRACT	Biliary tract	0.0889995	1.02491
SNU398_LIVER	Liver	-0.256866	0.67788
SNU407_LARGE_INTESTINE	Large intestine	0.0990693	1.0491
SNU410_PANCREAS	Pancreas	-0.109442	0.655847
SNU423_LIVER	Liver	-0.0107001	0.993444
SNU449_LIVER	Liver	0.0662987	0.336587
SNU46_UPPER_AERODIGESTIVE_TRACT	Upper aerodigestive tract	-0.116581	0.497566
SNU466_CENTRAL_NERVOUS_SYSTEM	Central nervous system	0.308614	-0.175468
SNU601_STOMACH	Stomach	0.0203755	-1.76354
SNU61_LARGE_INTESTINE	Large intestine	-0.325987	0.788293
SNU668_STOMACH	Stomach	0.146109	1.3402
SNU685_ENDOMETRIUM	Endometrium	-0.140704	-0.514019
SNU719_STOMACH	Stomach	0.202065	-1.5652
SNU761_LIVER	Liver	-0.0659268	0.924076
SNU81_LARGE_INTESTINE	Large intestine	-0.0376014	-1.05421
SNU840_OVARY	Ovary	0.0198649	-0.732718
SNU869_BILIARY_TRACT	Biliary tract	-0.0341669	0.609906
SNU886_LIVER	Liver	0.278059	1.25754
SNUC2A_LARGE_INTESTINE	Large intestine	0.181035	0.949172
SNUC4_LARGE_INTESTINE	Large intestine	0.102787	-0.280377
SQ1_LUNG	Lung	0.0401826	-0.0610395
SUIT2_PANCREAS	Pancreas	0.0251009	0.112426
SW1088_CENTRAL_NERVOUS_SYSTEM	Central nervous system	0.284777	-0.299831
SW1271_LUNG	Lung	0.05187	1.1105
SW1353_BONE	Bone	0.0864356	0.860846
SW1573_LUNG	Lung	-0.0176574	1.16499
SW1710_URINARY_TRACT	Urinary tract	0.0734312	1.33359
SW1990_PANCREAS	Pancreas	-0.110322	0.895518
SW48_LARGE_INTESTINE	Large intestine	-0.201171	-1.75143
SW480_LARGE_INTESTINE	Large intestine	0.0388167	1.25648
SW579_THYROID	Thyroid	0.17407	0.612286
SW620_LARGE_INTESTINE	Large intestine	-0.131469	-0.308013
SW780_URINARY_TRACT	Urinary tract	0.223369	1.10926
SW837_LARGE_INTESTINE	Large intestine	-0.0820687	0.0729483
SW900_LUNG	Lung	-0.181178	1.08989
SW948_LARGE_INTESTINE	Large intestine	0.0493437	-0.241378
T24_URINARY_TRACT	Urinary tract	0.0212094	-0.274856
T3M10_LUNG	Lung	-0.0115379	-0.535946
T47D_BREAST	Breast	0.065927	0.600429
T98G_CENTRAL_NERVOUS_SYSTEM	Central nervous system	-0.0103313	0.828087
TCCPAN2_PANCREAS	Pancreas	0.0900484	0.801947
TCCSUP_URINARY_TRACT	Urinary tract	0.11169	0.822344
TE1_OESOPHAGUS	Oesophagus	0.185586	0.835251
TE10_OESOPHAGUS	Oesophagus	-0.0106178	0.467676
TE11_OESOPHAGUS	Oesophagus	0.0970839	0.235429
TE14_OESOPHAGUS	Oesophagus	0.0279733	-0.604532
TE4_OESOPHAGUS	Oesophagus	-0.462033	-1.85142
TE5_OESOPHAGUS	Oesophagus	0.0493426	0.0717032
TE6_OESOPHAGUS	Oesophagus	-0.0738721	0.541736
TE8_OESOPHAGUS	Oesophagus	-0.0410275	0.175005
TE9_OESOPHAGUS	Oesophagus	0.297677	0.786138
TEN_ENDOMETRIUM	Endometrium	0.00287359	0.194363
TM31_CENTRAL_NERVOUS_SYSTEM	Central nervous system	0.169391	1.02556
TM87_SOFT_TISSUE	Soft tissue	0.0157359	-0.100654
TOV112D_OVARY	Ovary	-0.0419294	-0.162885
TOV21G_OVARY	Ovary	-0.124081	-0.45813
TT_OESOPHAGUS	Oesophagus	0.144951	0.252186
TT_THYROID	Thyroid	-0.0798736	-2.98219
TT2609C02_THYROID	Thyroid	0.125205	0.650855
TUHR4TKB_KIDNEY	Kidney	1.06171	1.89157
U118MG_CENTRAL_NERVOUS_SYSTEM	Central nervous system	-0.331512	2.17448
U251MG_CENTRAL_NERVOUS_SYSTEM	Central nervous system	-0.0256575	0.110723
U2OS_BONE	Bone	-0.00202552	0.23654
UACC257_SKIN	Skin	-0.0134925	0.921678
UACC62_SKIN	Skin	0.0906965	0.596759
UBLC1_URINARY_TRACT	Urinary tract	-0.196981	0.287845
UMUC1_URINARY_TRACT	Urinary tract	0.212636	0.154193
UO31_KIDNEY	Kidney	0.0203902	0.633686
VMCUB1_URINARY_TRACT	Urinary tract	-0.018007	-0.84047
VMRCRCW_KIDNEY	Kidney	0.00547292	1.42526
VMRCRCZ_KIDNEY	Kidney	-0.137845	1.01972
WM1799_SKIN	Skin	0.0726532	2.14797
WM2664_SKIN	Skin	0.509344	1.38852
WM793_SKIN	Skin	-0.0238859	0.849974
WM88_SKIN	Skin	0.165201	1.29846
WM983B_SKIN	Skin	0.125232	0.559278
X22RV1_PROSTATE	Prostate	0.368891	0.4907
X2313287_STOMACH	Stomach	-0.30081	0.216511
X253J_URINARY_TRACT	Urinary tract	-0.121402	-1.42534
X253JBV_URINARY_TRACT	Urinary tract	0.0535996	-2.16327
X42MGBA_CENTRAL_NERVOUS_SYSTEM	Central nervous system	-0.0275152	1.45749
X5637_URINARY_TRACT	Urinary tract	0.0510545	0.824997
X639V_URINARY_TRACT	Urinary tract	0.0154808	0.0635358
X647V_URINARY_TRACT	Urinary tract	0.00454752	-1.42243
X769P_KIDNEY	Kidney	0.0866576	1.00074
X786O_KIDNEY	Kidney	0.00761215	0.119267
X8305C_THYROID	Thyroid	-0.106189	0.842509
X8505C_THYROID	Thyroid	0.0546228	0.426573
X8MGBA_CENTRAL_NERVOUS_SYSTEM	Central nervous system	0.0362766	0.701224
YAPC_PANCREAS	Pancreas	0.368891	0.4907
YD10B_UPPER_AERODIGESTIVE_TRACT	Upper aerodigestive tract	-0.30081	0.216511
YD15_SALIVARY_GLAND	Salivary gland	-0.121402	-1.42534
YD38_UPPER_AERODIGESTIVE_TRACT	Upper aerodigestive tract	0.0535996	-2.16327
YD8_UPPER_AERODIGESTIVE_TRACT	Upper aerodigestive tract	-0.0275152	1.45749
YH13_CENTRAL_NERVOUS_SYSTEM	Central nervous system	0.0510545	0.824997
YKG1_CENTRAL_NERVOUS_SYSTEM	Central nervous system	0.0154808	0.0635358
ZR751_BREAST	Breast	0.00454752	-1.42243
